# Quantitative evaluation of *Mycobacterium abscessus* clinical isolate virulence using a silkworm infection model

**DOI:** 10.1101/2021.11.26.470074

**Authors:** Yasuhiko Matsumoto, Hanako Fukano, Naoki Hasegawa, Yoshihiko Hoshino, Takashi Sugita

**Author notes:** Corresponding author (YM), (YH).

## Abstract

*Mycobacterium abscessus* causes chronic skin infections, lung diseases, and systemic or disseminated infections. Here we investigated whether the virulence of *M. abscessus* clinical isolates could be evaluated by calculating the median lethal dose (LD_50_) in a silkworm infection model. *M. abscessus* subsp. *abscessus* cells were injected into the silkworm hemolymph. When reared at 37°C, the silkworms died within 2 days post-infection with *M. abscessus* subsp. *abscessus*. Viable cell numbers of *M. abscessus* subsp. *abscessus* increased in the hemolymph of silkworms injected with *M. abscessus* subsp. *abscessus*. Silkworms were not killed by injections with heat-killed *M. abscessus* subsp. *abscessus* cells. The administration of clarithromycin, an antibacterial drug used to treat the infection, prolonged the survival time of silkworms injected with *M. abscessus* subsp. *abscessus*. The LD_50_ values of 7 clinical isolates were determined using the silkworm infection model and differed by up to 9-fold. The Mb-17 isolate, which was identified as a pathogenic strain in the silkworm infection model, induced more detachment of human THP-1-derived macrophages during infection than the Mb-10 isolate. These findings suggest that the silkworm *M. abscessus* infection model with can be used to quantitatively evaluate the virulence of *M. abscessus* clinical isolates in a short time period.
