## Supplemental Table 1 for "Quantitative evaluation of *Mycobacterium abscessus* clinical isolate virulence using a silkworm infection model"

### Sheet: Fig. 1
Fig. 1A
2020,7,7 Matsumoto Y
27˚C	n=7
Time (h)	0	4	20	25	29	41	44	47	53
1. 0.9% NaCl	100	100	100	100	100	100	100	100	100
2. M. abscessus ATCC19977 (1.4 x 107 cells/larva)	100	100	100	100	100	100	100	100	71
Fig. 1B
37˚C	n=7
Time (h)	0	4	20	25	29	41	44	47	53
1. 0.9% NaCl	100	100	100	100	100	100	100	100	100
2. M. abscessus ATCC19977 (1.4 x 107 cells/larva)	100	100	100	100	100	29	14	0	0
2022,2,3 Matsumoto Y
Fig. 1C	M. abscessus ATCC19977		2.9 x 108 cells/larva		Time	18 h
Hemolymph	n=3				Average
1. 27˚C	x 107 CFU/ml	2.2	5.1	2.1	3.13333
2. 37˚C	x 107 CFU/ml	25.3	18.3	43	28.8667

### Sheet: Fig. 2
Fig. 2
Experiment 1
2020,2,8	Matsumoto Y		M. abscessus ATCC19977
	37˚C, 48 h	N=6
	Injection dose (x 105 cells/larva)	31	63	125	250	500
	Survival (%)	83	17	0	0	0
Experiment 2
2020,7,7	Matsumoto Y		M. abscessus ATCC19977
	37˚C, 48 h	N=6
	Injection dose (x 105 cells/larva)	65	130	260	520	1040
	Survival (%)	100	100	17	17	0
Experiment 3
2020,7,14	Matsumoto Y		M. abscessus ATCC19977
	37˚C, 48 h	N=6
	Injection dose (x 105 cells/larva)	9	18	35	70	140
	Survival (%)	100	100	83	0	0
Experiment 4
2020,7,18	Matsumoto Y		M. abscessus ATCC19977
	37˚C, 48 h	N=3
	Injection dose (x 105 cells/larva)	4	15	59	234
	Survival (%)	100	100	67	0
Experiment 5
2020,11,14	Matsumoto Y		M. abscessus ATCC19977
	37˚C, 48 h	N=3
	Injection dose (x 105 cells/larva)	7	15	29	59	120
	Survival (%)	100	100	100	100	33
Experiment 6
2020,11,24	Matsumoto Y		M. abscessus ATCC19977
	37˚C, 48 h	N=3
	Injection dose (x 105 cells/larva)	5	11	21	43
	Survival (%)	100	100	100	33

### Sheet: Fig. 3
Fig. 3
2021, 12,2	Matsumoto Y		M. abscessus ATCC19977				5 x 108 cells/larva
Hemolymph	37˚C	N=3
	Time					Average
	3 h	x 105 CFU/ml	480	560	440	493.333
	18 h	x 105 CFU/ml	3030	2900	1390	2440

### Sheet: Fig. 4a
Fig. 4a
2020,7,25	Matsumoto Y	M. abscessus ATCC19977
	37˚C	N=10
	Time (h)	0	15	20	24	40	45	48	63
	1. 0.9% NaCl	100	100	100	100	100	100	100	100
	2. ATCC19977 (1.1 x 107/larva)	100	100	90	80	0	0	0	0
	3. ATCC19977 (1.1 x 107/larva) autoclaved	100	100	100	100	100	100	100	100

### Sheet: Fig. 4b
Fig. 4b
2020,3,16 Matsumoto Y			M. abscessus ATCC19977
		37˚C	n=10
	1st injection	2nd injection	Time (h)	0	6	18	25	29	42	48	51	65
	1. 0.9% NaCl	0.9% NaCl		100	100	100	100	100	100	100	100	100
	2. ATCC19977 (6.3 x 107/larva)	0.9% NaCl		100	100	100	80	70	0	0	0	0
	2. ATCC19977 (6.3 x 107/larva)	Clarithromycin (1 mg/ml)		100	100	100	100	100	100	100	100	100

### Sheet: Fig. 5
Fig. 5A-C
M. abscessus Mb-7
Experiment 1
2020,7,18	Matsumoto Y
	37˚C, 48 h	N=3
	Injection dose (x 105 cells/larva)	4	17	68	273
	Survival (%)	100	100	67	0
Experiment 2
2020,11,14	Matsumoto Y
	37˚C, 48 h	N=3
	Injection dose (x 105 cells/larva)	3	6	12	24	48
	Survival (%)	100	100	100	100	67
Experiment 3
2020,11,24	Matsumoto Y
	37˚C, 48 h	N=3
	Injection dose (x 105 cells/larva)	44	88	180	350
	Survival (%)	100	100	100	33
M. abscessus Mb-10
Experiment 1
2020,7,18	Matsumoto Y
	37˚C, 48 h	N=3
	Injection dose (x 105 cells/larva)	3	13	52	208
	Survival (%)	100	100	100	67
Experiment 2
2020,11,14	Matsumoto Y
	37˚C, 48 h	N=3
	Injection dose (x 105 cells/larva)	9	19	37	74	150
	Survival (%)	100	100	100	100	67
Experiment 3
2020,11,24	Matsumoto Y
	37˚C, 48 h	N=3
	Injection dose (x 105 cells/larva)	44	88	180	350
	Survival (%)	100	100	100	33
M. abscessus Mb-14
Experiment 1
2021,5,18	Matsumoto Y
	37˚C, 48 h	N=3
	Injection dose (x 105 cells/larva)	2.7	5.4	11	22	43	86
	Survival (%)	100	100	100	100	100	0
Experiment 2
2021,5,19	Matsumoto Y
	37˚C, 48 h	N=3
	Injection dose (x 105 cells/larva)	8.8	18	35	70	140	280
	Survival (%)	100	100	100	100	100	0
Experiment 3
2021,5,24	Matsumoto Y
	37˚C, 48 h	N=3
	Injection dose (x 105 cells/larva)	7.2	14	29	58	120	230
	Survival (%)	100	100	100	100	67	0
M. abscessus Mb-16
Experiment 1
2021,5,18	Matsumoto Y
	37˚C, 48 h	N=3
	Injection dose (x 105 cells/larva)	1.9	3.9	7.8	16	31	62
	Survival (%)	100	100	100	100	100	0
Experiment 2
2021,5,19	Matsumoto Y
	37˚C, 48 h	N=3
	Injection dose (x 105 cells/larva)	4.4	8.8	18	35	70	140
	Survival (%)	100	100	100	100	100	0
Experiment 3
2021,5,24	Matsumoto Y
	37˚C, 48 h	N=3
	Injection dose (x 105 cells/larva)	11	21	43	85	170	340
	Survival (%)	100	100	100	67	67	0
M. abscessus Mb-17
Experiment 1
2021,5,18	Matsumoto Y
	37˚C, 48 h	N=3
	Injection dose (x 105 cells/larva)	5.3	11	21	43	85	170
	Survival (%)	100	67	0	0	0	0
Experiment 2
2021,5,19	Matsumoto Y
	37˚C, 48 h	N=3
	Injection dose (x 105 cells/larva)	5	10	20	40	80	160
	Survival (%)	100	100	100	100	0	0
Experiment 3
2021,5,24	Matsumoto Y
	37˚C, 48 h	N=3
	Injection dose (x 105 cells/larva)	7.5	15	30	60	120	240
	Survival (%)	100	100	33	0	0	0
M. abscessus Mb-18
Experiment 1
2021,5,18	Matsumoto Y
	37˚C, 48 h	N=3
	Injection dose (x 105 cells/larva)	3	6.1	12	24	49	97
	Survival (%)	100	100	100	100	67	0
Experiment 2
2021,5,19	Matsumoto Y
	37˚C, 48 h	N=3
	Injection dose (x 105 cells/larva)	4.7	9.4	19	38	75	150
	Survival (%)	100	100	100	100	33	0
Experiment 3
2021,5,24	Matsumoto Y
	37˚C, 48 h	N=3
	Injection dose (x 105 cells/larva)	5.3	11	21	43	85	170
	Survival (%)	100	100	100	100	0	0
M. abscessus Mb-22
Experiment 1
2021,5,18	Matsumoto Y
	37˚C, 48 h	N=3
	Injection dose (x 105 cells/larva)	3.1	6.1	12	25	49	98
	Survival (%)	100	100	100	100	67	0
Experiment 2
2021,5,19	Matsumoto Y
	37˚C, 48 h	N=3
	Injection dose (x 105 cells/larva)	7.5	15	30	60	120	240
	Survival (%)	100	100	100	67	67	0
Experiment 3
2021,5,24	Matsumoto Y
	37˚C, 48 h	N=3
	Injection dose (x 105 cells/larva)	6.9	14	28	55	110	220
	Survival (%)	100	100	100	33	0	0
Fig. 5D
2021,5,31	Matsumoto Y
	Strain	LD50 (x 105 cells/larva)
	Mb-10	286
	Mb-7	236
	Mb-14	140
	Mb-16	120
	ATCC19977	109
	Mb-22	77
	Mb-18	63
	Mb-17	31

### Sheet: Fig. 6
Fig. 6
2022,2,3	Matsumoto Y
Hemolymph	37˚C, 18 h	N=5					Time	18 h
	Injected bacteria							Average
1. Mb-10	3.6 x 108/larva	x 107 CFU/ml	4.6	2.9	2.5	1	3.3	2.86
2. Mb-17	3.8 x 108/larva	x 107 CFU/ml	57.4	19.1	49	11.5	49.8	37.36

### Sheet: Fig. 7
Fig. 7
Fukano H	Attached cell counts (Number of nuclei / well)
1. Uninfected	8000	9200	8800
2. Mb-10	5100	5200	5400
3. Mb-17	4100	4200	4200
